# A new genetic method for diet determination from faeces that provides species level resolution in the koala

**DOI:** 10.1101/2023.02.12.528172

**Authors:** Michaela D. J. Blyton, Kylie L. Brice, Katarzyna Heller-Uszynska, Jack Pascoe, Damian Jaccoud, Kellie A. Leigh, Ben D. Moore

## Abstract

An animal’s diet is a crucial trait that defines their realised ecological niche, especially for dietary specialists such as the koala (*Phascolarctos cinereus*), a threatened arboreal marsupial folivore. Unfortunately, the current methods used to characterise koala diet are labour intensive, biased and/or unreliable. Further, in this study we show that four barcoding genes (*ITS, ETS, CCR* and *matK*) are unable to resolve potential koala food trees to species. Therefore, we developed and tested a novel SNP-based method for the analysis of koala diet from faeces using the DArTseq platform. This method returned a large number of species-specific SNPs for candidate koala food tree species. Due to low within-species variation, few individuals of each tree species are needed to capture the majority of DArTseq SNP diversity. Nonetheless, we suggest sampling multiple trees to reduce the impact of high allele dropout rates in the DArTseq data. After identifying species-specific SNPs from candidate food tree species from two study sites with different assemblages of eucalypts we were able to detect those SNPs in koala faecal DNA using DArTag, a targeted genotyping assay. This enabled us to semi-quantitatively characterise the koalas’ diets. The food tree species identified were in broad agreement with previously known koala food tree species but also revealed additional species that may contribute to koala diet. This approach provides an important new tool for use in koala ecology and conservation and may prove useful in diet determination for other species where high taxonomic resolution is crucial and dietary DNA is scarce.
