## Supplementary material for "A new genetic method for diet determination from faeces that provides species level resolution in the koala": Table S1

Species	Species Number	Sampling Date	Lat.	Long.
A. costata	1	Not recorded	33°10’02”	150°28’11”
A. costata	2	Not recorded	33°10’02”	150°28’11”
A. costata	4	Not recorded	33°10’02”	150°28’11”
A. costata	5	Not recorded	33°10’02”	150°28’11”
A. costata	6	30/03/2017	33°40'3.1"	150°38'24.8"
A. costata	7	30/03/2017	33°40'3.1"	150°38'24.8"
A. costata	8	30/03/2017	33°40'3.1"	150°38'24.8"
A. costata	9	30/03/2017	33°39'7.4"	150°36'23.8"
A. costata	10	21/04/2017	33°39'51.3"	150°36'39.7"
A. costata	11	30/03/2017	33°40'3.1"	150°38'24.8"
A. costata	12	21/04/2017	33°39'51.3"	150°36'39.7"
A. costata	13	21/04/2017	33°39'51.3"	150°36'39.7"
A. costata	14	21/04/2017	33°28'31.5"	150°33'17.6"
A. costata	15	21/04/2017	33°28'31.5"	150°33'17.6"
A. costata	16	21/04/2017	33°28'31.5"	150°33'17.6"
A. costata	17	21/04/2017	33°28'31.5"	150°33'17.6"
A. costata	18	10/05/2017	33°39'36.9"	150°38'33.8"
A. costata	19	10/05/2017	33°39'36.9"	150°38'33.8"
A. costata	20	10/05/2017	33°39'36.9"	150°38'33.8"
A. costata	21	10/05/2017	33°39'36.9"	150°38'33.8"
C. gummifera	1	Not recorded	33°10’02”	150°28’11”
C. gummifera	2	Not recorded	33°10’02”	150°28’11”
C. gummifera	3	Not recorded	33°10’02”	150°28’11”
C. gummifera	4	30/03/2017	33°40'3.1"	150°38'24.8"
C. gummifera	5	30/03/2017	33°40'3.1"	150°38'24.8"
C. gummifera	6	30/03/2017	33°40'3.1"	150°38'24.8"
C. gummifera	7	21/04/2017	33°39'51.3"	150°36'39.7"
C. gummifera	8	21/04/2017	33°39'51.3"	150°36'39.7"
C. gummifera	9	21/04/2017	33°28'31.5"	150°33'17.6"
C. gummifera	10	21/04/2017	33°28'31.5"	150°33'17.6"
C. gummifera	11	21/04/2017	33°28'31.5"	150°33'17.6"
C. gummifera	12	21/04/2017	33°28'31.5"	150°33'17.6"
C. gummifera	13	21/04/2017	33°28'31.5"	150°33'17.6"
C. gummifera	14	10/05/2017	33°39'36.9"	150°38'33.8"
C. gummifera	15	10/05/2017	33°39'36.9"	150°38'33.8"
C. gummifera	16	10/05/2017	33°39'36.9"	150°38'33.8"
C. gummifera	17	10/05/2017	33°39'36.9"	150°38'33.8"
C. gummifera	18	10/05/2017	33°39'36.9"	150°38'33.8"
C. gummifera	19	10/05/2017	33°41'9.1"	150°34'52.9"
C. gummifera	20	10/05/2017	33°41'9.1"	150°34'52.9"
E. agglomerata	1	Not recorded	33°10’02”	150°28’11”
E. agglomerata	3	Not recorded	33°10’02”	150°28’11”
E. agglomerata	4	Not recorded	33°10’02”	150°28’11”
E. agglomerata	5	Not recorded	33°10’02”	150°28’11”
E. agglomerata	6	30/03/2017	33°40'3.1"	150°38'24.8"
E. agglomerata	7	30/03/2017	33°40'3.1"	150°38'24.8"
E. agglomerata	8	10/05/2017	33°39'36.9"	150°38'33.8"
E. agglomerata	9	10/05/2017	33°39'36.9"	150°38'33.8"
E. agglomerata	10	30/03/2017	33°40'3.1"	150°38'24.8"
E. agglomerata	11	10/05/2017	33°39'36.9"	150°38'33.8"
E. agglomerata	12	10/05/2017	33°39'36.9"	150°38'33.8"
E. agglomerata	13	10/05/2017	33°39'36.9"	150°38'33.8"
E. agglomerata	14	10/05/2017	33°39'36.9"	150°38'33.8"
E. agglomerata	15	10/05/2017	33°39'36.9"	150°38'33.8"
E. agglomerata	16	10/05/2017	33°39'36.9"	150°38'33.8"
E. agglomerata	17	10/05/2017	33°39'36.9"	150°38'33.8"
E. agglomerata	18	10/05/2017	33°39'36.9"	150°38'33.8"
E. agglomerata	19	10/05/2017	33°39'36.9"	150°38'33.8"
E. agglomerata	20	10/05/2017	33°39'36.9"	150°38'33.8"
E. agglomerata	21	17/05/2017	33°39'47.44"	150°39'5.98"
E. beyeriana	1	Not recorded	33°10’02”	150°28’11”
E. beyeriana	2	Not recorded	33°10’02”	150°28’11”
E. beyeriana	4	Not recorded	33°10’02”	150°28’11”
E. beyeriana	5	Not recorded	33°10’02”	150°28’11”
E. beyeriana	6	10/05/2017	33°41'9.1"	150°34'52.9"
E. beyeriana	7	10/05/2017	33°41'9.1"	150°34'52.9"
E. beyeriana	8	10/05/2017	33°41'9.1"	150°34'52.9"
E. beyeriana	9	10/05/2017	33°41'9.1"	150°34'52.9"
E. beyeriana	10	10/05/2017	33°41'9.1"	150°34'52.9"
E. beyeriana	11	10/05/2017	33°41'9.1"	150°34'52.9"
E. beyeriana	12	10/05/2017	33°41'9.1"	150°34'52.9"
E. beyeriana	13	10/05/2017	33°41'9.1"	150°34'52.9"
E. beyeriana	14	10/05/2017	33°41'9.1"	150°34'52.9"
E. beyeriana	15	10/05/2017	33°41'9.1"	150°34'52.9"
E. beyeriana	16	10/05/2017	33°41'9.1"	150°34'52.9"
E. beyeriana	17	10/05/2017	33°41'9.1"	150°34'52.9"
E. beyeriana	18	10/05/2017	33°41'9.1"	150°34'52.9"
E. beyeriana	19	10/05/2017	33°41'9.1"	150°34'52.9"
E. beyeriana	20	10/05/2017	33°41'9.1"	150°34'52.9"
E. beyeriana	21	10/05/2017	33°41'9.1"	150°34'52.9"
E. cypellocarpa	1	Not recorded	33°10’02”	150°28’11”
E. cypellocarpa	2	Not recorded	33°10’02”	150°28’11”
E. cypellocarpa	3	Not recorded	33°10’02”	150°28’11”
E. cypellocarpa	4	Not recorded	33°10’02”	150°28’11”
E. cypellocarpa	5	Not recorded	33°10’02”	150°28’11”
E. cypellocarpa	6	21/04/2017	33°30'13.1"	150°32'3"
E. cypellocarpa	7	12/05/2017	33°29'50.9"	150°31'9.5"
E. cypellocarpa	8	12/05/2017	33°29'50.9"	150°31'9.5"
E. cypellocarpa	9	12/05/2017	33°29'50.9"	150°31'9.5"
E. cypellocarpa	10	12/05/2017	33°30'44"	150°29'36.2"
E. cypellocarpa	11	12/05/2017	33°30'44"	150°29'36.2"
E. cypellocarpa	12	12/05/2017	33°30'44"	150°29'36.2"
E. cypellocarpa	13	12/05/2017	33°30'44"	150°29'36.2"
E. cypellocarpa	14	12/05/2017	33°30'44"	150°29'36.2"
E. cypellocarpa	15	12/05/2017	33°30'44"	150°29'36.2"
E. cypellocarpa	16	12/05/2017	33°30'44"	150°29'36.2"
E. cypellocarpa	17	12/05/2017	33°30'44"	150°29'36.2"
E. cypellocarpa	18	12/05/2017	33°30'44"	150°29'36.2"
E. cypellocarpa	19	12/05/2017	33°30'44"	150°29'36.2"
E. cypellocarpa	20	12/05/2017	33°30'44"	150°29'36.2"
E. deanei	2	Not recorded	33°10’02”	150°28’11”
E. deanei	3	Not recorded	33°10’02”	150°28’11”
E. deanei	4	Not recorded	33°10’02”	150°28’11”
E. deanei	5	Not recorded	33°10’02”	150°28’11”
E. deanei	6	30/03/2017	33°39'23.9"	150°36'19.6"
E. deanei	7	30/03/2017	33°39'23.9"	150°36'19.6"
E. deanei	8	30/03/2017	33°39'14.4"	150°36'23.1"
E. deanei	9	30/03/2017	33°39'7.4"	150°36'23.8"
E. deanei	10	30/03/2017	33°39'7.4"	150°36'23.8"
E. deanei	11	30/03/2017	33°39'7.4"	150°36'23.8"
E. deanei	12	30/03/2017	33°39'3.1"	150°36'21.3"
E. deanei	13	30/03/2017	33°39'3.1"	150°36'21.3"
E. deanei	14	30/03/2017	33°38'57.9"	150°36'24"
E. deanei	15	30/03/2017	33°38'57.9"	150°36'24"
E. deanei	16	30/03/2017	33°38'52.9"	150°36'25.3"
E. deanei	17	30/03/2017	33°38'52.9"	150°36'25.3"
E. deanei	18	30/03/2017	33°38'52.9"	150°36'25.3"
E. deanei	19	30/03/2017	33°38'48.3"	150°36'26.6"
E. deanei	20	30/03/2017	33°38'43.2"	150°36'26.7"
E. deanei	4b	Not recorded	33°10’02”	150°28’11”
E. globoidea	1	Not recorded	33°10’02”	150°28’11”
E. globoidea	2	Not recorded	33°10’02”	150°28’11”
E. globoidea	4	Not recorded	33°10’02”	150°28’11”
E. globoidea	5	Not recorded	33°10’02”	150°28’11”
E. globoidea	6	11/05/2017	33°41'51.7"	150°34'26.1"
E. globoidea	7	11/05/2017	33°41'51.7"	150°34'26.1"
E. globoidea	8	11/05/2017	33°41'51.7"	150°34'26.1"
E. globoidea	9	11/05/2017	33°41'51.7"	150°34'26.1"
E. globoidea	10	11/05/2017	33°41'51.7"	150°34'26.1"
E. globoidea	11	11/05/2017	33°41'51.7"	150°34'26.1"
E. globoidea	12	11/05/2017	33°41'51.7"	150°34'26.1"
E. globoidea	13	11/05/2017	33°41'51.7"	150°34'26.1"
E. globoidea	14	11/05/2017	33°41'51.7"	150°34'26.1"
E. globoidea	15	11/05/2017	33°41'51.7"	150°34'26.1"
E. globoidea	16	11/05/2017	33°41'51.7"	150°34'26.1"
E. globoidea	17	11/05/2017	33°41'51.7"	150°34'26.1"
E. globoidea	18	11/05/2017	33°41'51.7"	150°34'26.1"
E. globoidea	19	11/05/2017	33°41'51.7"	150°34'26.1"
E. globoidea	20	11/05/2017	33°41'51.7"	150°34'26.1"
E. globoidea	21	11/05/2017	33°41'51.7"	150°34'26.1"
E. paniculata	1	Not recorded	33°10’02”	150°28’11”
E. paniculata	2	Not recorded	33°10’02”	150°28’11”
E. paniculata	3	Not recorded	33°10’02”	150°28’11”
E. paniculata	4	Not recorded	33°10’02”	150°28’11”
E. paniculata	5	12/05/2017	33°32'31.3"	150°38'34.7"
E. paniculata	6	12/05/2017	33°32'31.3"	150°38'34.7"
E. paniculata	7	12/05/2017	33°32'31.3"	150°38'34.7"
E. paniculata	8	12/05/2017	33°32'31.3"	150°38'34.7"
E. paniculata	9	12/05/2017	33°32'31.3"	150°38'34.7"
E. paniculata	10	12/05/2017	33°32'31.3"	150°38'34.7"
E. paniculata	11	12/05/2017	33°32'31.3"	150°38'34.7"
E. paniculata	12	12/05/2017	33°32'31.3"	150°38'34.7"
E. paniculata	13	12/05/2017	33°32'31.3"	150°38'34.7"
E. paniculata	14	12/05/2017	33°32'31.3"	150°38'34.7"
E. paniculata	15	12/05/2017	33°23'24"	150°38'19.7"
E. paniculata	16	12/05/2017	33°23'24"	150°38'19.7"
E. paniculata	17	12/05/2017	33°23'24"	150°38'19.7"
E. paniculata	18	12/05/2017	33°23'24"	150°38'19.7"
E. paniculata	19	12/05/2017	33°23'24"	150°38'19.7"
E. paniculata	20	12/05/2017	33°23'24"	150°38'19.7"
E. piperita	1	Not recorded	33°10’02”	150°28’11”
E. piperita	2	Not recorded	33°10’02”	150°28’11”
E. piperita	3	Not recorded	33°10’02”	150°28’11”
E. piperita	4	Not recorded	33°10’02”	150°28’11”
E. piperita	5	Not recorded	33°10’02”	150°28’11”
E. piperita	6	30/03/2017	33°39'31.1"	150°36'21.2"
E. piperita	7	30/03/2017	33°38'48.3"	150°36'26.6"
E. piperita	8	30/03/2017	33°38'48.3"	150°36'26.6"
E. piperita	9	30/03/2017	33°38'57.9"	150°36'24"
E. piperita	10	30/03/2017	33°39'7.4"	150°36'23.8"
E. piperita	11	30/03/2017	33°39'23.9"	150°36'19.6"
E. piperita	12	30/03/2017	33°39'31.1"	150°36'21.2"
E. piperita	13	30/03/2017	33°39'31.1"	150°36'21.2"
E. piperita	14	21/04/2017	33°39'51.3"	150°36'39.7"
E. piperita	15	21/04/2017	33°39'51.3"	150°36'39.7"
E. piperita	16	21/04/2017	33°39'51.3"	150°36'39.7"
E. piperita	17	21/04/2017	33°39'51.3"	150°36'39.7"
E. piperita	18	21/04/2017	33°39'51.3"	150°36'39.7"
E. piperita	19	21/04/2017	33°28'31.5"	150°33'17.6"
E. piperita	20	21/04/2017	33°28'31.5"	150°33'17.6"
E. punctata	1	Not recorded	33°10’02”	150°28’11”
E. punctata	2	Not recorded	33°10’02”	150°28’11”
E. punctata	3	Not recorded	33°10’02”	150°28’11”
E. punctata	4	Not recorded	33°10’02”	150°28’11”
E. punctata	5	Not recorded	33°10’02”	150°28’11”
E. punctata	6	Not recorded	33°10’02”	150°28’11”
E. punctata	7	11/05/2017	33°41'51.7"	150°34'26.1"
E. punctata	8	11/05/2017	33°41'51.7"	150°34'26.1"
E. punctata	9	11/05/2017	33°41'51.7"	150°34'26.1"
E. punctata	10	11/05/2017	33°41'51.7"	150°34'26.1"
E. punctata	11	11/05/2017	33°41'51.7"	150°34'26.1"
E. punctata	12	11/05/2017	33°41'51.7"	150°34'26.1"
E. punctata	13	11/05/2017	33°41'51.7"	150°34'26.1"
E. punctata	14	11/05/2017	33°41'51.7"	150°34'26.1"
E. punctata	15	11/05/2017	33°41'51.7"	150°34'26.1"
E. punctata	16	11/05/2017	33°41'51.7"	150°34'26.1"
E. punctata	17	11/05/2017	33°41'51.7"	150°34'26.1"
E. punctata	18	11/05/2017	33°41'51.7"	150°34'26.1"
E. punctata	19	11/05/2017	33°41'51.7"	150°34'26.1"
E. punctata	20	11/05/2017	33°41'51.7"	150°34'26.1"
E. saligna	3	30/03/2017	33°36'38"	150°41'47.2"
E. saligna	4	16/05/2017	33°36'38"	150°41'47.2"
E. saligna	5	16/05/2017	33°36'38"	150°41'47.2"
E. saligna	6	16/05/2017	33°36'38"	150°41'47.2"
E. saligna	7	16/05/2017	33°36'38"	150°41'47.2"
E. saligna	8	16/05/2017	33°36'38"	150°41'47.2"
E. saligna	9	16/05/2017	33°36'38"	150°41'47.2"
E. saligna	10	16/05/2017	33°36'38"	150°41'47.2"
E. saligna	11	16/05/2017	33°36'38"	150°41'47.2"
E. saligna	12	16/05/2017	33°36'38"	150°41'47.2"
E. saligna	13	16/05/2017	33°36'38"	150°41'47.2"
E. saligna	14	16/05/2017	33°36'38"	150°41'47.2"
E. saligna	15	16/05/2017	33°36'38"	150°41'47.2"
E. saligna	16	16/05/2017	33°36'38"	150°41'47.2"
E. saligna	17	16/05/2017	33°36'38"	150°41'47.2"
E. saligna	18	16/05/2017	33°36'38"	150°41'47.2"
E. saligna	19	16/05/2017	33°36'38"	150°41'47.2"
E. saligna	20	16/05/2017	33°36'38"	150°41'47.2"
E. saligna	1	Not recorded	33°10’02”	150°28’11”
E. saligna	2	Not recorded	33°10’02”	150°28’11”
S. glomulifera	1	Not recorded	33°10’02”	150°28’11”
S. glomulifera	2	Not recorded	33°10’02”	150°28’11”
S. glomulifera	3	Not recorded	33°10’02”	150°28’11”
S. glomulifera	4	30/03/2017	33°40'3.1"	150°38'24.8"
S. glomulifera	5	30/03/2017	33°40'3.1"	150°38'24.8"
S. glomulifera	6	30/03/2017	33°40'3.1"	150°38'24.8"
S. glomulifera	7	30/03/2017	33°40'3.1"	150°38'24.8"
S. glomulifera	8	30/03/2017	33°38'57.9"	150°36'24"
S. glomulifera	9	10/05/2017	33°39'36.9"	150°38'33.8"
S. glomulifera	10	10/05/2017	33°39'36.9"	150°38'33.8"
S. glomulifera	11	10/05/2017	33°39'36.9"	150°38'33.8"
S. glomulifera	12	10/05/2017	33°39'36.9"	150°38'33.8"
S. glomulifera	13	10/05/2017	33°39'36.9"	150°38'33.8"
S. glomulifera	14	10/05/2017	33°39'36.9"	150°38'33.8"
S. glomulifera	15	10/05/2017	33°41'9.1"	150°34'52.9"
S. glomulifera	16	10/05/2017	33°41'9.1"	150°34'52.9"
S. glomulifera	17	12/05/2017	33°32'31.3"	150°38'34.7"
S. glomulifera	18	12/05/2017	33°23'24"	150°38'19.7"
S. glomulifera	19	15/05/2017	33°45'1.2"	150°36'22"
S. glomulifera	20	15/05/2017	33°45'1.2"	150°36'22"
